# Overexposure to apoptosis via disrupted glial specification perturbs *Drosophila* macrophage function and reveals roles of the CNS during injury

**DOI:** 10.1101/2020.03.04.977546

**Authors:** Emma Louise Armitage, Hannah Grace Roddie, Iwan Robert Evans

## Abstract

Apoptotic cell clearance by phagocytes is a fundamental process during development, homeostasis and the resolution of inflammation. However, the demands placed on phagocytic cells such as macrophages by this process, and the limitations these interactions impose on subsequent cellular behaviours are not yet clear. Here we seek to understand how apoptotic cells affect macrophage function in the context of a genetically-tractable *Drosophila* model in which macrophages encounter excessive amounts of apoptotic cells. We show that loss of the glial transcription factor *repo*, and corresponding removal of the contribution these cells make to apoptotic cell clearance, causes macrophages in the developing embryo to be challenged with large numbers of apoptotic cells. As a consequence, macrophages become highly vacuolated with cleared apoptotic cells and their developmental dispersal and migration is perturbed. We also show that the requirement to deal with excess apoptosis caused by a loss of *repo* function leads to impaired inflammatory responses to injury. However, in contrast to migratory phenotypes, defects in wound responses cannot be rescued by preventing apoptosis from occurring within a *repo* mutant background. In investigating the underlying cause of these impaired inflammatory responses, we demonstrate that wound-induced calcium waves propagate into surrounding tissues, including neurons and glia of the ventral nerve cord, which exhibit striking calcium waves on wounding, revealing a previously unanticipated contribution of these cells during responses to injury. Taken together these results demonstrate important insights into macrophage biology and how *repo* mutants can be used to study macrophage-apoptotic cell interactions in the fly embryo.

Furthermore, this work shows how these multipurpose cells can be ‘overtasked’ to the detriment of their other functions, alongside providing new insights into which cells govern macrophage responses to injury in vivo.
