## Supplementary Table 1 for "Overexposure to apoptosis via disrupted glial specification perturbs *Drosophila* macrophage function and reveals roles of the CNS during injury"

### Sheet: Sheet1
Ingredient	Amount	Manufacturer	Supplier
Cold tap water	1 Litre
Medium Cornmeal	80g	Triple Lion	Lembas/Easton Enterprises, Sheffield, UK
Dried Yeast	18g	Kerry Ingredients	BTP Drewitt, London, UK
Soya Flour	10g	Lembas Wholefoods	Lembas
Malt Extract	80g	Rayner’s Essentials	Lembas
Molasses	40g	Rayner’s Essentials	Lembas
Agar	8g		BTP Drewitt
10% Nipagin in	25ml	Clariant UK Ltd	Chemlink Specialities Ltd, Manchester, UK
Absolute Ethanol		Fisher	Fisher
Propionic Acid	4ml	Fisher	Fisher
